# Cellular and molecular characterization of multiplex autism in human induced pluripotent stem cell-derived neurons

**DOI:** 10.1101/620807

**Authors:** Emily M.A. Lewis, Kesavan Meganathan, Dustin Baldridge, Paul Gontarz, Bo Zhang, Azad Bonni, John N. Constantino, Kristen L. Kroll

## Abstract

**Background:** Autism spectrum disorder (ASD) is a neurodevelopmental disorder with pronounced heritability in the general population. This is largely attributable to effects of polygenic susceptibility, with inherited liability exhibiting distinct sex differences in phenotypic expression. Attempts to model ASD in human cellular systems have principally involved rare *de novo* mutations associated with ASD phenocopies. However, by definition, these models are not representative of polygenic liability, which accounts for the vast share of population-attributable risk.

**Methods:** Here, we performed what is, to our knowledge, the first attempt to model multiplex autism using patient-derived induced pluripotent stem cells (iPSCs) in a family manifesting incremental degrees of phenotypic expression of inherited liability (absent, intermediate, severe). The family members share an inherited variant of unknown significance in *GPD2*, a gene that was previously associated with developmental disability but here is insufficient by itself to cause ASD. iPSCs from three first-degree relatives and an unrelated control were differentiated into both cortical excitatory (cExN) and cortical inhibitory (cIN) neurons, and cellular phenotyping and transcriptomic analysis were conducted.

**Results:** cExN neurospheres from the two affected individuals were reduced in size, compared to those derived from unaffected related and unrelated individuals. This reduction was, at least in part, due to increased apoptosis of cells from affected individuals upon initiation of cExN neural induction. Likewise, cIN neural progenitor cells from affected individuals exhibited increased apoptosis, compared to both unaffected individuals. Transcriptomic analysis of both cExN and cIN neural progenitor cells revealed distinct molecular signatures associated with affectation, including misregulation of suites of genes associated with neural development, neuronal function, and behavior, as well as altered expression of ASD risk-associated genes.

**Conclusions:** We have provided evidence of morphological, physiological, and transcriptomic signatures of polygenic liability to ASD from an analysis of cellular models derived from a multiplex autism family. ASD is commonly inherited on the basis of additive genetic liability. Therefore, identifying convergent cellular and molecular phenotypes resulting from polygenic and monogenic susceptibility may provide a critical bridge for determining which of the disparate effects of rare highly deleterious mutations might also apply to common autistic syndromes.
