## Additional File 1 (xlsx) for "Cellular and molecular characterization of multiplex autism in human induced pluripotent stem cell-derived neurons"

### Sheet: Sheet1
Additional file 1 - Table S1 - Antibodies used in immunocytochemistry and immunoblotting experiments.
Antibody	Company	Source	Dilution Used for ICC
SOX2	Millipore	Rabbit	1:100
POUF51 (OCT3/4)	DSHB	Mouse	1:100
SSEA4	Invitrogen	Mouse	1:100
KI67	Thermo Scientific	Rabbit	1:200
NANOG	Millipore	Rabbit	1:200
GPD2	Abcam	Rabbit	1:100
PAX6	DSHB	Mouse	1:100
VGLUT	Synaptic Systems	Chicken	1:400
MAP2	Sigma	Mouse	1:100
CL-CASPASE	Cell Signaling Technology	Rabbit	1:100
TUJ1	Covance	Mouse	1:1000
SOX1	R&D	Goat	1:200
NESTIN	Sigma	Rabbit	1:200
Alexa Fluor 488	Thermo Scientific	Donkey	1:1,000
Alexa Fluor 555	Thermo Scientific	Donkey	1:1,000
Alexa Fluor 647	Thermo Scientific	Donkey	1:1,000
DyLight 549	Jackson ImmunoResearch	Donkey	1:1,000
