## Additional File 4 (xlsx) for "Cellular and molecular characterization of multiplex autism in human induced pluripotent stem cell-derived neurons"

### Sheet: Clustering-cExN
Additional file 4 - Table S3 - Hierarchical clustering order of the relative expression of DEGs across the four sample types for cExN and cIN NPCs.
clustering order	symbol	cExN_AP_aveRPKM	cExN_IS_AveRPKM	cExN_UM_aveRPKM	cExN_UC_aveRPKM
1	TNNI3	0.940221	1.34973	2.37217	3.46199
2	RHOBTB3	1.1677	1.67726	2.3279	3.36984
3	TSPEAR-AS1	0.122276	0.150892	0.410207	0.586174
4	ACTC1	0.256478	0.372819	1.02587	1.53708
5	THNSL2	1.38257	1.5195	3.59097	5.67492
6	IRAK1	2.81514	3.25716	6.98899	10.2228
7	S100A6	3.09011	3.37972	6.96347	9.989
8	DPP6	0.0216077	0.026643	0.448658	1.00373
9	AL121821.1	0.524887	0.451152	1.43544	2.51658
10	AC106872.5	0.070132	0.0753696	0.726541	1.49354
11	FAM19A5	0.0582855	0.0405242	3.95685	8.08333
12	SLC25A43	0.246348	0.149698	0.616769	0.97964
13	HIST1H2BB	4.40388	2.725	19.9138	34.1585
14	AC116565.2	0.448602	0.30553	0.603387	1.16148
15	DNAH9	0.0685547	0.0330008	0.100162	0.211736
16	HS3ST4	0.728916	0.164736	1.40695	2.69068
17	MYH14	0.612256	0.28659	0.965588	1.81274
18	TPTEP1	0.00700264	0.00472259	0.0314565	0.23653
19	CXCL5	0.051101	0.102058	0.248727	0.654506
20	CCDC169	0.340893	0.54034	0.884401	1.78311
21	GABRA2	0.0664342	0.136378	0.234453	0.50378
22	VWDE	0.353654	0.32006	0.821541	2.60479
23	ANXA2	1.08826	0.914769	2.01679	4.53216
24	SHISA6	0.0648109	0.0305711	0.44572	1.21664
25	PTPRT	0.0165468	0.015176	0.196421	0.592028
26	TMEM132C	0.00265324	0.0142742	0.276661	0.918675
27	SNORD114-20	3.27586	1.50183	24.4561	18.7573
28	C21orf33	0.00422257	0.0193915	0.846359	0.574999
29	GAS7	0.043276	0.0300089	3.54193	2.54988
30	LINC00939	0.00947875	0.00742101	0.246736	0.155844
31	LHFPL1	0.95623	1.07383	2.96847	2.26499
32	ME1	0.158248	0.164955	0.35962	0.345816
33	IAH1	1.28953	1.31288	2.86712	2.68542
34	FAM135B	0.0147691	0.0163538	0.0748973	0.068571
35	Z99129.3	0.113218	0.144027	0.262876	0.230748
36	RCN1P2	2.77692	3.27726	6.03358	5.57942
37	LINC01515	0.0368772	0.239349	1.34947	1.1283
38	ALPK2	0.0745092	0.0900624	0.163212	0.128938
39	TDRD7	0.916865	1.20667	2.17862	1.76446
40	PCDHB8	0.0512665	0.132486	0.24071	0.196437
41	PUS7L	2.39025	3.70006	5.13018	4.48014
42	CFAP58	0.361328	0.578224	0.903027	0.747794
43	ZNF248	5.08997	6.82956	10.3429	8.75013
44	AC020928.1	0.200016	0.715356	1.46743	0.942833
45	GRPR	0.188296	0.309868	0.608365	0.409972
46	CLEC18A	0.0948205	0.0594976	0.303915	0.347018
47	ANKRD18CP	0.498509	0.452994	0.896053	0.984952
48	HIST1H3C	3.05147	1.9568	41.6038	50.2047
49	HIST1H1A	0.333742	0.272533	6.80708	8.27459
50	AC087633.2	0.124184	0.118381	0.423364	0.523114
51	TSHZ3	0.0525027	0.0261151	0.412475	0.533294
52	C5orf63	0.0110608	0.0257984	0.156858	0.165718
53	HLA-C	6.90157	8.88199	28.9232	32.3027
54	AC026366.1	33.0478	34.7617	66.3206	72.8368
55	MYL4	0.231238	0.258164	0.552413	0.661282
56	STC2	2.24096	2.87956	5.14556	5.91074
57	BNIP3P9	1.35156	0.453921	2.96983	4.05807
58	ACTA1	1.10456	0.851141	1.92422	2.39126
59	ANKRD35	0.433025	0.319522	0.673062	0.719757
60	S100A10	0.507833	0.292156	1.17896	1.33502
61	CLEC18C	0.201616	0.0585508	0.512958	0.612835
62	FLI1	0.039584	0.0273676	0.0724635	0.0837756
63	PTGR1	8.58217	5.80876	20.105	19.3739
64	EDN1	0.788883	0.588572	1.67175	1.70711
65	SGK2	1.09346	0.882167	1.87115	1.9475
66	TAGLN	11.6281	9.49427	19.204	20.0972
67	TMEM37	0.136143	0.269799	0.376765	0.345684
68	AC104758.1	0.441002	0.675881	1.02799	0.995143
69	FKBP9P1	0.0343909	0.13708	0.241889	0.225764
70	OLFM3	1.32171	2.83292	4.46368	4.43717
71	PPP1R3C	1.10203	1.61737	3.05537	3.12794
72	MRPL35	6.0383	8.18736	12.5268	12.6553
73	DDR2	0.192342	0.321116	0.490395	0.526523
74	HLA-B	7.00303	9.69355	14.7147	15.8839
75	MICA	0.851972	2.33208	5.06733	5.45798
76	SPX	0.287752	0.473857	0.773337	0.833915
77	PKIB	0.669829	2.01465	3.87952	5.56501
78	FAM163B	0.3048	0.561776	1.08505	1.37759
79	FRRS1L	1.52754	2.28467	3.89419	4.68216
80	DNM1P51	0.0511119	0.108372	0.219739	0.26226
81	AL157778.1	4.65431	6.91574	10.4993	11.9708
82	WDR72	0.0768331	0.148104	0.259896	0.312083
83	CAVIN1	7.47885	3.51075	10.4958	8.70132
84	AC239809.3	0.0674303	0.0320314	0.0991112	0.0723345
85	ELL2	3.85356	2.43325	5.18364	3.93582
86	SERPINE1	4.73401	2.72226	7.84769	7.40032
87	CYTOR	0.213194	0.0973988	0.334485	0.313909
88	CAPG	2.00261	1.40794	4.13158	3.56449
89	FAM122B	9.15989	7.14475	14.25	12.5464
90	ANO9	0.222239	0.171121	0.34456	0.297171
91	ALPK3	0.855952	0.535697	1.23111	1.0528
92	GDF15	6.62888	4.1533	10.4758	8.11079
93	CLDN6	2.79564	1.66349	4.48697	3.5954
94	ANKRD1	11.0891	6.94671	18.6042	14.5792
95	MIR4435-2HG	0.145267	0.0936767	0.25163	0.138755
96	KANSL1-AS1	2.45396	1.52233	5.60477	2.34953
97	TNFSF15	0.338503	0.199095	0.802305	0.331448
98	SNORD116-18	28.8478	21.0342	51.7454	28.1297
99	LINC01198	1.07758	0.587983	2.40267	1.04224
100	SPATA18	2.00974	1.07162	4.47971	1.76077
101	CAV1	0.482234	0.372544	0.840258	0.455061
102	ZNF578	0.122513	0.0471029	0.220523	0.092811
103	SLFN12	0.400767	0.243921	0.583544	0.342076
104	LILRB3	0.473861	0.252548	0.811314	0.42402
105	C16orf82	0.383206	0.26134	0.583598	0.354528
106	MAMDC2	4.00013	2.06664	6.70072	3.48473
107	TRIM4	4.73034	3.17985	6.67957	4.25539
108	CAV2	0.226877	0.114709	0.419712	0.233811
109	PRSS50	0.307803	0.17711	0.51133	0.326197
110	TNFRSF10A	0.454732	0.254709	0.703358	0.42415
111	AC004706.3	0.205578	0.141598	0.290509	0.203129
112	PTGER4	0.509435	0.348164	0.697843	0.503173
113	ANXA3	0.670043	0.512797	1.12176	0.769412
114	PLIN2	5.31791	4.29381	8.90497	5.92464
115	NKX3-2	0.229484	0.14683	0.439482	0.248535
116	EPS8L2	1.26044	0.81041	1.97696	1.40651
117	ARHGAP15	0.593391	0.406155	0.957433	0.702778
118	OTOGL	0.0851788	0.0404714	0.219321	0.126208
119	MIR503HG	0.242702	0.175998	0.542494	0.348519
120	CSRP1	1.6545	1.31738	2.88581	2.06103
121	STPG2	0.0944982	0.0680735	0.172348	0.125937
122	PWP2	0.164562	0.0526565	0.6836	0.38183
123	RGS22	0.301036	0.247358	0.507495	0.382132
124	PPP1R1C	0.257636	0.235953	0.506972	0.373557
125	LINC00664	0.0479055	0.0426502	0.586851	0.289084
126	MEG3	0.604558	0.414256	10.7488	4.7936
127	XYLT1	0.113245	0.079942	7.5771	3.12082
128	LINC01291	0.0129499	0.0328131	0.324162	0.157258
129	CDH13	0.127849	0.142892	0.278296	0.193887
130	AL117190.1	0.26627	0.147352	2.42952	1.00966
131	ANXA1	2.77661	2.13262	9.49102	4.99298
132	ZNF454	1.28475	1.04093	2.61521	1.69616
133	ZBED6CL	0.0834225	0.0235594	0.488744	0.193582
134	TEK	1.04459	0.817788	2.82599	1.45034
135	RN7SL471P	112.762	84.6346	316.283	150.745
136	AGBL4	0.0877871	0.112456	0.881805	0.336695
137	MEG8	0.451765	0.269978	5.12895	1.56045
138	TFPI2	0.832812	0.801014	1.73688	1.01318
139	MEG9	0.0688418	0.072226	0.807451	0.22371
140	RTL1	0.301476	0.297333	1.71556	0.635355
141	NRROS	0.391874	0.261434	0.580125	0.191538
142	INPP5D	1.17415	0.675468	1.74317	0.456859
143	EGR2	16.6972	11.1187	23.7318	5.50709
144	FOXI3	0.599754	0.423016	0.880232	0.23475
145	AC106798.1	1.7897	1.21803	2.82547	0.506807
146	EGR3	6.44323	4.67605	9.74272	2.35953
147	PCDHGB5	0.30829	0.181645	0.444059	0.230453
148	PCDHB15	3.62847	2.09258	5.22764	2.40047
149	ZNF354C	6.17351	4.16967	8.19002	4.67804
150	JUNB	31.552	23.8689	47.197	22.8054
151	CDKN1A	34.1257	24.6435	51.9126	23.2595
152	ARHGAP25	0.362816	0.2679	0.546353	0.249835
153	ANK1	0.72625	0.4217	1.14442	0.434732
154	THBS1	3.53559	2.44826	5.35099	2.54834
155	TMEM88	12.1953	8.35743	16.4439	8.33887
156	TNFRSF12A	17.4151	11.2494	23.6184	11.8628
157	ANKRD34B	5.44797	2.00839	8.38118	1.72657
158	AC104134.1	0.6089	0.277451	0.955812	0.200049
159	CYP1A1	0.604516	0.288338	0.923903	0.245428
160	AC107926.1	0.609754	1.42412	2.27608	1.20586
161	PSPHP1	0.10806	8.58085	18.3968	1e-06
162	ZNF132	0.599625	1.04222	1.49607	0.480768
163	AL096828.1	3.06488	4.76944	7.61306	3.92211
164	WNT7A	1.01746	1.72243	2.73489	1.32399
165	FOXE1	0.0491753	0.0998779	0.191057	0.0500569
166	ZNF835	0.0422517	1.07277	3.01303	0.138877
167	LINC01535	0.0127198	0.173169	0.797844	0.0596263
168	MEIOB	0.157437	0.335555	0.735674	0.198239
169	VCAM1	0.981608	2.11586	5.25283	1.29816
170	CTSF	0.104514	0.287336	0.698068	0.176182
171	PRPH2	0.154625	0.2323	0.426021	0.186527
172	GREM1	0.240941	0.19596	0.646871	0.215608
173	LRRC61	0.206136	0.0346323	1.70229	0.254275
174	ZNF528-AS1	2.11023	1.38137	8.25881	2.09185
175	AC073621.1	4.04763	4.65544	52.7153	6.06243
176	GAPDHP35	0.17401	0.203696	4.53177	0.231144
177	AC003973.3	0.00451319	0.0197141	1.09803	1e-06
178	ZNF208	0.0130393	0.0166438	1.00253	0.00396656
179	AC079062.1	0.00974545	0.00850642	0.447772	0.00612255
180	ZNF257	0.0136723	0.00685155	1.44438	0.00500074
181	AC005829.2	0.140044	0.0685743	1.40947	0.0774719
182	AC092821.1	0.0107936	0.00578376	0.228226	0.005372
183	LCN9	0.186856	0.104491	2.58118	0.104985
184	AGMO	0.0217381	0.057192	0.446895	0.0229915
185	SPP1	1.42544	1.75523	4.39362	1.43525
186	ERMN	0.214583	0.269132	0.712979	0.214875
187	SLC2A1-AS1	0.947588	1.27235	3.75462	1.19021
188	ABCC6	1.14942	1.23988	2.41429	1.2079
189	PI15	0.0985176	0.13099	0.577023	0.131269
190	ZNF829	0.914742	1.23972	2.75761	1.54121
191	COLEC11	0.179059	0.253934	0.484392	0.272726
192	PI4KAP1	1.12896	1.3092	5.29279	1.6867
193	ADGRL4	0.124085	0.114081	0.532298	0.17936
194	PNMA3	4.2136	4.99571	9.30423	5.31876
195	AC069120.2	0.658455	0.989964	3.35715	1.01606
196	TCEA3	0.431744	0.484885	0.866072	0.505271
197	TMEM191B	0.122543	0.195217	0.927763	0.299394
198	APLN	1.56864	1.7891	3.65512	2.17739
199	OSR2	0.149434	0.161632	0.358864	0.046537
200	TLR4	0.116476	0.136681	0.268842	0.0583048
201	SLC30A3	0.214778	0.266838	0.482413	0.153945
202	MMP7	0.0284177	0.0601636	0.131501	0.0165198
203	LIF	1.17697	1.0006	2.28028	0.502642
204	PCDHGA4	0.205893	0.160613	0.345709	0.126354
205	AC097478.1	1.8692	0.761586	5.98377	0.735955
206	KLHL7-AS1	0.989171	0.911729	1.9074	0.70891
207	EGR4	0.550554	0.474401	1.2179	0.333869
208	RGN	0.256036	0.208319	0.482309	0.185804
209	AC006206.2	0.345738	0.214268	0.972004	0.107076
210	MFAP5	0.141992	0.099371	0.357127	0.0690335
211	PCDHGA3	0.048936	0.0667421	0.24084	0.0138923
212	RASA4	0.169387	0.170376	0.408578	0.113367
213	AC012645.1	0.976288	0.728956	3.4544	0.583571
214	ZNF528	2.31128	2.25604	6.92518	1.68116
215	LIM2	3.45407	3.23075	9.15957	2.32863
216	HLA-G	0.801487	1.04389	0.419824	0.119582
217	PRR34	6.42548	9.71595	3.25405	1e-06
218	LCT	0.163833	0.203306	0.116146	0.0734256
219	AC116407.1	0.853898	0.994833	0.47401	0.291797
220	CASC19	0.0424135	0.0485919	0.0261039	0.0186682
221	CCDC152	4.25383	5.95869	1.40717	0.14253
222	NODAL	0.729878	0.86309	0.48476	0.355202
223	ZNF558	4.2648	6.57679	0.817287	0.0194654
224	LINC01060	0.423088	0.620143	0.0772879	0.00874677
225	PDGFRL	0.867158	1.09375	0.436403	0.378855
226	AC217777.1	0.435729	0.764291	0.163358	1e-06
227	COX6CP1	14.5591	26.6312	6.26612	2.13007
228	GSTM1	1.67634	2.05617	0.275585	0.0158006
229	AC022905.1	0.716804	0.889409	0.164561	0.190648
230	NUTM2D	0.254083	0.282981	0.121243	0.122197
231	LRRC37A4P	1.56649	1.75018	0.818352	0.848477
232	LINC01456	2.42181	2.60553	1.03189	0.946784
233	MUC3A	0.161607	0.169584	0.0259158	0.0280553
234	TMEM229A	0.756615	0.731296	0.35601	0.269272
235	COX20P1	2.46033	2.4753	0.519668	0.221147
236	TBC1D22A-AS1	0.518117	0.517498	0.239335	0.203684
237	RN7SL832P	0.550027	0.549728	0.269989	0.24525
238	CHMP1B2P	0.332201	0.323421	0.0269179	0.00178525
239	UHRF2P1	0.440119	0.429938	0.182532	0.162932
240	AC233992.2	0.486282	0.505439	0.272621	0.185927
241	AL161725.1	0.572674	0.595813	0.215551	0.135582
242	AC090589.1	9.2604	9.65093	2.57083	0.443883
243	AC015849.5	0.289084	0.297175	0.167641	0.131037
244	AC009108.3	0.729304	0.714926	0.374116	0.188449
245	AL139384.2	0.754008	0.758358	0.476136	0.315139
246	LINC02288	0.398102	0.370717	0.166148	0.0651569
247	AC073534.1	1.1157	1.07448	0.504171	0.276387
248	FER1L6	0.335884	0.337651	0.123239	0.0402106
249	LRRC37A9P	0.407395	0.406071	0.254174	0.194752
250	AL513477.1	1.94243	1.81708	1.39046	0.832811
251	FBXL19-AS1	1.6418	1.55942	1.17259	0.742259
252	KCNC1	1.79045	1.67907	1.26095	0.819681
253	CCKBR	5.35439	4.80201	3.43416	1.89399
254	WASF3-AS1	0.485118	0.430853	0.300479	0.145771
255	AP001442.1	0.592957	0.516741	0.392062	0.226197
256	FAM71F2	0.391907	0.347682	0.260551	0.144881
257	CPA2	0.670745	0.596568	0.438389	0.276463
258	PACRG	1.45604	1.30068	0.981602	0.641803
259	PLCH1-AS1	0.9371	0.83173	0.549971	0.281367
260	P2RY14	0.474125	0.431344	0.310497	0.205657
261	RHBDF1P1	0.727689	0.649759	0.402971	0.195085
262	AP001350.2	1.0699	0.964334	0.66661	0.475613
263	SLC44A5	7.53648	7.28221	4.87302	3.29103
264	DNAH6	1.42979	1.3292	0.768054	0.399752
265	DCTN1-AS1	0.355128	0.330574	0.220873	0.137694
266	AC092828.1	2.17973	1.62683	1.25182	0.695226
267	CRYZP1	1.47048	1.24973	0.963194	0.551684
268	MAFTRR	0.421991	0.342802	0.263822	0.139164
269	NAV1	21.0169	17.5403	13.5474	7.167
270	KIAA1683	0.783481	0.650177	0.510608	0.279646
271	AC004241.1	0.364398	0.305187	0.246622	0.145304
272	AC092958.1	4.20515	3.13918	2.11462	1.2114
273	HS3ST1	0.218257	0.155699	0.0960237	0.0541786
274	LINC02289	1.58671	1.24564	0.630508	0.205572
275	AC007849.1	2.22068	1.66151	0.884779	0.360592
276	OVCH1	0.304984	0.238898	0.157031	0.0879009
277	AL590438.1	0.57621	0.39597	0.174786	0.112268
278	AC100800.1	0.723496	0.554787	0.34151	0.261797
279	LYN	5.43232	3.51476	2.21991	1.31599
280	MIR3188	30.5538	19.9024	9.7192	6.7503
281	RNU1-2	9.6708	5.72478	2.88904	1.65387
282	ALOX15	0.594914	0.846861	0.503331	0.214234
283	ATP2C2	0.385042	0.527694	0.32864	0.176111
284	PCDHA1	0.222496	0.271476	0.215475	0.0993
285	AC027279.1	0.315307	0.393387	0.293959	0.0781141
286	AL354793.1	0.229994	0.292789	0.191747	0.0196391
287	GBAP1	2.9219	3.39925	2.54608	1.38736
288	RPL6P7	0.989425	1.15382	0.840368	0.380064
289	AP000654.1	0.74349	0.843247	0.567947	0.270286
290	HNRNPA3P9	0.802334	0.9145	0.6191	0.368176
291	PART1	0.134118	0.137782	0.0938647	0.0615107
292	NLGN1-AS1	1.31223	1.46621	0.751917	0.279412
293	LINC01422	0.237689	0.26004	0.178824	0.119408
294	AC109326.1	52.5333	59.8762	35.4615	17.235
295	AC007365.1	2.07704	2.00493	1.53711	0.880064
296	AC006460.2	0.260999	0.245901	0.186089	0.0831215
297	AC104827.1	0.878866	0.885589	0.615006	0.195695
298	AC046158.3	0.904555	0.95202	0.682023	0.371271
299	AP003392.4	3.12071	3.13151	2.34371	1.49404
300	AL132780.4	2.14077	2.20461	1.33961	0.26618
301	SNORD83A	15.5601	15.698	11.8044	7.16071
302	TLR2	0.481011	0.500408	0.398817	0.218619
303	GLP1R	0.548008	0.586373	0.426808	0.191019
304	AC008013.1	0.75167	0.760147	0.637738	0.333697
305	LINC02560	3.36737	3.61106	2.84824	1.33492
306	S1PR3	2.82205	2.97578	2.51024	1.27785
307	AC067930.3	1.4163	1.56008	1.21785	0.44128
308	PCDHA6	1.92849	1.84572	1.56624	0.337724
309	AC080188.2	9.49779	9.1867	8.14211	3.93807
310	C9orf43	0.559996	0.520661	0.434804	0.230797
311	DRD4	26.2923	24.5036	19.9114	8.98919
312	AC025171.2	0.407698	0.390717	0.328029	0.17945
313	AP001636.3	0.519763	0.499033	0.427525	0.234616
314	AL365277.2	1.55552	1.52567	1.26754	0.633582
315	GNRH2	1.21924	1.18978	1.03353	0.571076
316	AL161457.2	0.177311	0.307116	0.0797628	0.136794
317	ACSM3	0.16052	0.23845	0.10894	0.153792
318	AC027601.3	2.62046	3.84713	1.54769	2.36861
319	AP000560.1	0.798844	1.05982	0.510029	0.625019
320	TPH1	0.355767	0.536028	0.21382	0.24431
321	HNRNPCP7	1.2089	1.86215	0.739061	0.77083
322	GRK1	0.119824	0.168536	0.0680402	0.0671412
323	C17orf51	3.32516	4.26926	2.06954	2.2496
324	MED15P9	1.28961	1.59699	0.139089	0.526008
325	FP565260.1	0.557243	0.641635	0.121717	0.294306
326	AC253536.3	2.83289	3.13043	1.48875	2.02542
327	FP565260.6	0.709814	0.817308	0.180299	0.317207
328	SORD2P	0.451416	0.503527	0.198569	0.252725
329	LINC01115	0.938693	1.22771	0.296872	0.475729
330	AL117339.5	0.452106	0.563809	0.13741	0.222012
331	DGCR5	0.740813	0.888771	0.376023	0.463803
332	AC126773.4	0.320408	0.343623	0.159292	0.271487
333	CAMK2N2	0.852035	0.99083	0.41087	0.76415
334	KLF2P1	2.95274	3.7798	0.120831	1.88182
335	AC006254.1	0.292194	0.351943	0.165677	0.256797
336	AC096642.1	0.431818	0.539074	0.264643	0.380328
337	TMEM119	0.432195	0.636395	0.161942	0.347563
338	NAMA	0.196595	0.236901	0.0999873	0.154314
339	IL18R1	0.0491419	0.0684503	0.0120717	0.0343203
340	AC060834.1	0.863957	0.715139	0.281013	0.239938
341	AL359921.2	1.90126	1.61985	0.928048	0.742034
342	TNKS2-AS1	3.88135	3.64473	1.40509	1.79834
343	AL133216.2	0.213625	0.187763	0.0778465	0.0932548
344	IGLV5-52	13.3061	11.7134	5.84204	6.67971
345	AP000786.1	2.73239	2.10537	0.848032	0.926711
346	ACCS	3.46002	2.7999	1.05659	1.19549
347	LINC00342	1.61131	1.38548	0.776143	0.83033
348	AP003071.5	1.06323	0.77535	0.492487	0.488785
349	DBX2	0.609811	0.435546	0.202628	0.183146
350	DGCR9	0.591424	0.455588	0.284263	0.276115
351	ACPP	0.559575	0.317012	0.0390168	0.0156385
352	RPS2P32	1.8018	1.34697	0.785816	0.942741
353	RHBDL2	0.365945	0.26192	0.155417	0.173859
354	CYP3A5	0.251234	0.18387	0.113564	0.123332
355	AC126407.1	1.20586	0.70842	0.422405	0.552959
356	KLHDC7A	1.08062	0.589404	0.1475	0.339675
357	ZNF717	3.34964	1.95968	0.793692	1.43511
358	SLC7A8	14.6229	10.9439	6.3262	8.47071
359	TTC34	0.754495	0.525829	0.167698	0.307347
360	SLC2A14	0.194387	0.138581	0.0509335	0.088716
361	LANCL1-AS1	0.629543	0.49873	0.30283	0.391351
362	AC079145.1	2.66037	2.15379	0.996484	1.50955
363	AC008467.1	0.435222	0.358511	0.20824	0.254092
364	AC116158.1	0.906388	0.750722	0.416951	0.51238
365	SERPINF2	0.71868	0.502072	0.223183	0.432608
366	RHOH	1.27568	0.996527	0.585537	0.9082
367	GPER1	0.466119	0.390683	0.198595	0.362945
368	AL589843.2	1.00449	0.729617	0.363981	0.763145
369	F2RL3	0.430235	0.342329	0.19976	0.333945
370	USH2A	0.112547	0.101107	0.0504446	0.0678946
371	AC122688.3	0.793463	0.755602	0.329434	0.467399
372	POTEF	5.00936	4.59445	0.258609	2.02605
373	FN1	19.9807	18.3839	8.17771	12.6701
374	BRINP2	0.32453	0.28684	0.108945	0.215827
375	DYNLRB2	0.728066	0.694311	0.102701	0.49801
376	MAPT-AS1	0.204189	0.201909	0.0805756	0.164819
377	HIST1H2BM	249.332	246.815	110.995	202.344
378	FAR2P1	2.30576	2.41735	0.164462	1.26479
379	ZNF502	3.48708	3.57727	1.09967	2.42959
380	PCDHGB6	3.54595	3.4921	1.52764	2.60593
381	ADAMTS7P1	0.218318	0.20846	0.0744778	0.155787
382	AC112484.2	0.561883	0.812678	0.339991	1.59962
383	NALCN	0.122435	0.168097	0.0760762	0.377992
384	ECHDC3	2.17506	2.36041	0.835389	4.96696
385	KIRREL3	0.58327	0.690387	0.276113	1.42511
386	ZIC4	0.750434	1.18149	0.379577	2.17146
387	SSPO	1.19958	1.50649	0.728189	2.68534
388	ATP2A3	0.324067	0.398097	0.181196	0.679065
389	CHRNB4	0.205703	0.159587	0.0718845	0.513986
390	FOXD3	0.356989	0.38159	0.0844308	2.54562
391	ATP10B	0.0056314	0.0123449	1e-06	0.0612912
392	TFAP2B	0.252534	0.540671	0.0438327	3.5508
393	MYOM2	0.6094	0.513415	0.249987	0.781273
394	MTRNR2L1	0.628078	0.545363	0.236456	0.893043
395	PHACTR3	0.677784	0.552768	0.161178	1.09686
396	EYA4	1.38525	1.18076	0.554825	2.08593
397	RPS4XP22	8.04148	9.10758	3.09244	11.7476
398	ZNF559	2.46519	2.71392	0.819145	4.01703
399	CHL1	1.32109	1.50652	0.123033	2.31406
400	CNTN4	1.31678	1.26068	0.372852	2.457
401	A2M-AS1	1.17565	1.21903	0.52928	2.06835
402	VWA3A	0.91523	1.12292	0.481204	1.50192
403	GNAS-AS1	0.363749	0.399689	0.188087	0.574201
404	AC112484.4	0.936974	1.05575	0.493876	1.68129
405	ZNF283	1.62826	2.05573	0.705973	3.34176
406	GPR17	0.0792012	0.106073	0.0210366	0.18195
407	ADAM20P1	0.332533	0.320519	0.13851	0.297554
408	OTOG	0.265907	0.250738	0.0764655	0.231246
409	AC009041.4	1.34455	1.3093	0.625128	1.16647
410	PRR25	1.17426	1.11903	0.444312	0.990808
411	POMC	2.22235	1.91956	0.782446	1.96502
412	AL445483.1	1.6215	1.55112	0.490116	1.57555
413	BTN3A2	0.750565	0.741324	0.326754	0.757911
414	PIPSL	0.981823	0.870479	0.40797	0.928351
415	CDYL2	4.52997	3.96527	0.46437	4.48896
416	NFATC2	0.305088	0.237554	0.145856	0.289969
417	HLA-DPA1	0.277813	0.229151	0.109043	0.283057
418	HLA-DMB	0.43502	0.37984	0.20598	0.473836
419	PALM3	3.46777	2.74985	1.69347	3.60971
420	AC243972.1	1.85752	1.48962	0.858539	2.09199
421	GFRA2	2.51845	1.96893	0.82309	2.90375
422	AL161772.1	0.275369	0.3796	0.184344	0.276078
423	WASH5P	0.0974176	0.167552	0.0266403	0.103138
424	NRG3	1.76328	2.7176	1.11521	1.98937
425	ST8SIA3	0.882427	1.2014	0.555936	0.977062
426	SATB1-AS1	0.145925	0.20863	0.0889088	0.162762
427	CHCHD2	38.3296	70.1386	9.49983	45.6753
428	CRYZ	7.11085	10.6498	2.64954	7.67727
429	RBM43	0.295772	0.39467	0.146684	0.311911
430	AL132800.1	1.60111	2.11161	0.837197	1.70757
431	CLDN18	0.475007	0.583952	0.216852	0.469655
432	LINC02082	1.01699	1.33687	0.396608	1.0919
433	SLITRK6	2.76563	3.09996	1.46566	2.69776
434	GSTM4	1.17588	1.35889	0.629739	1.26758
435	CFAP100	1.47824	1.81523	0.752636	1.66182
436	TSSK6	2.3176	2.48584	1.2014	2.8447
437	ADRA2A	0.615102	0.720514	0.298899	0.791897
438	IRX2	12.0844	19.864	2.58293	21.9915
439	MMEL1	0.263182	0.405365	0.0864297	0.455109
440	AL132655.2	1.37158	1.96564	0.653049	2.18874
441	AC106881.1	0.582245	0.846495	0.401682	0.971856
442	ZNF559-ZNF177	0.119889	0.220663	0.036202	0.259349
443	FOXD2	0.336577	0.464178	0.19931	0.536416
444	SLC7A9	0.251343	0.440345	0.122336	0.36204
445	DDX60L	0.0540057	0.0864935	0.024864	0.0840161
446	AC004461.2	0.812094	1.10746	0.536451	1.07921
447	OTP	0.0908906	0.1352	0.0602995	0.132599
448	GALNT9	0.329811	0.582854	0.144735	0.539171
449	TSPYL5	2.20629	3.28513	1.4629	3.07201
450	SMG1P5	1.49317	1.98861	0.806597	1.90821
451	USP18	0.217601	0.325171	0.102755	0.292037
452	FOXD2-AS1	0.408586	0.581917	0.222074	0.505261

### Sheet: Clustering-cIN
clustering order	symbol	cIN_AP_AveRPKM	cIN_IS_aveRPKM	cIN_UM_aveRPKM	cIN_UC_AveRPKM
1	OSR2	0.202942	0.136343	0.34439	0.205729
2	RN7SL471P	51.3376	33.7346	85.8734	50.5439
3	PCP4	0.744973	0.29385	1.50462	0.868101
4	ZNF578	0.0567302	0.0091135	0.120871	0.0627383
5	RGS4	2.56282	1.55278	3.77506	2.5643
6	SPATA18	1.42745	1.24118	4.17776	2.0272
7	CDH13	0.612809	0.549999	1.27195	0.750544
8	LRRC61	0.291007	0.0536514	3.02091	0.822643
9	GAS8	0.507694	0.352782	1.11676	0.61318
10	PLIN2	7.1219	5.61883	12.9789	7.51403
11	SPTLC3	0.116388	0.0869895	0.260299	0.127661
12	PPP1R17	2.94704	2.35275	5.6948	3.248
13	SERPINE1	14.2842	12.0745	25.441	11.1517
14	LILRB3	0.262953	0.226485	0.557276	0.178505
15	ZNF528-AS1	1.9191	1.44597	4.92942	1.06914
16	OSGIN1	0.415011	0.345412	0.813388	0.368534
17	BNC1	0.153953	0.130351	0.335036	0.145494
18	SLC2A1-AS1	0.245179	0.138447	0.658606	0.162789
19	LCN9	0.280442	0.0488599	1.57896	0.0183821
20	PCDHGA3	0.0268414	0.0218596	0.256545	0.0371062
21	AC069120.2	1.09435	0.899645	4.23792	1.18097
22	TMEM191B	0.07853	0.0487475	0.528484	0.107032
23	KANSL1-AS1	1.7979	1.63757	4.94333	1.97168
24	ITGA3	7.99362	7.27442	16.3246	8.9176
25	NGF	1.65334	1.51386	3.24425	1.79224
26	ADM	5.43877	4.52894	12.0974	5.84382
27	CYR61	15.649	14.1988	28.3392	16.3182
28	TMEM151A	0.571546	0.517747	1.09317	0.596563
29	CNTN1	0.648718	0.671691	1.34852	0.765274
30	ANXA1	3.1252	3.5849	8.5339	3.78946
31	SCN9A	0.218143	0.245421	0.465254	0.257946
32	CA12	0.572354	0.630597	1.15975	0.61282
33	ZFP3	0.102928	0.14205	0.452136	0.12918
34	SLC30A3	0.174874	0.206979	0.510799	0.186905
35	ULBP1	0.629918	0.69708	1.42477	0.668401
36	AC073621.1	4.56792	2.88306	30.8111	3.84226
37	PI4KAP1	0.648966	0.715347	2.83583	0.700945
38	FLT1	0.257653	0.27596	0.718471	0.274599
39	ZNF208	0.00505073	0.0120537	0.905037	0.00470674
40	AC003973.3	0.00293816	1e-06	1.1437	1e-06
41	CTSF	0.00286311	0.00357991	0.379042	0.0031917
42	AC079062.1	1e-06	1e-06	0.219869	1e-06
43	ZNF257	0.00494553	0.00431758	1.36756	0.00439163
44	AC092821.1	0.0033232	0.00172661	0.0920945	0.00233491
45	GAPDHP35	0.215285	0.17155	5.29545	0.244653
46	AC012645.1	1.73305	0.578996	3.05896	0.689214
47	YBX2	1.50436	0.95224	2.18267	1.0748
48	AC106798.1	0.988191	0.671659	1.44333	0.570968
49	TOR4A	1.04199	0.780813	1.58249	0.700418
50	AC006206.2	0.166167	0.0618931	0.360317	0.0453368
51	CPA4	1.04251	0.76803	1.5486	0.708982
52	CLDN6	21.2996	14.0515	30.6835	18.8605
53	MISP3	0.872291	0.548683	1.37229	0.706757
54	LACC1	0.308608	0.197658	0.453068	0.257461
55	IL1A	0.176787	0.129931	0.315684	0.16899
56	MMP7	5.46953	3.72595	10.4767	4.92638
57	NOMO3	0.226471	0.173584	0.374075	0.206398
58	LGALS8	1.65953	1.3042	2.59623	1.44603
59	SERPINB9	1.36549	1.08522	2.1666	1.1937
60	EMP1	1.98376	1.44391	3.06298	1.52916
61	KLHL7-AS1	0.492376	0.275771	0.884156	0.338967
62	FGF1	0.284855	0.172969	0.522125	0.214484
63	CPEB2	1.07808	1.77272	2.20955	1.53374
64	TIMP4	0.52212	0.995044	1.35096	0.833742
65	NELL1	0.29485	0.607601	0.824649	0.48471
66	ARHGDIB	0.395376	0.712426	0.924847	0.596111
67	RNF144B	0.476094	0.918562	1.31536	0.761108
68	EBF3	6.45612	11.4096	15.5867	9.58339
69	NDST3	0.218961	0.4384	0.61075	0.350056
70	CNGB1	0.474572	0.864635	1.16557	0.699111
71	OSR1	0.0342537	0.0662246	0.0914741	0.05191
72	TMEFF2	0.251927	0.465948	0.628849	0.362321
73	STXBP5-AS1	0.184381	0.318391	0.437068	0.252333
74	RASL11A	0.728892	1.11925	1.48008	0.923591
75	ANK1	0.786034	1.2483	1.62709	0.981689
76	PDK4	0.0560683	0.270248	0.43771	0.150422
77	SLC17A6	0.114288	0.522978	1.07744	0.288426
78	SYT4	9.49649	16.4032	25.6768	12.9139
79	CHRNB4	1.12131	1.82647	2.56465	1.48666
80	GAP43	27.4937	43.3776	62.6062	36.0794
81	MGLL	0.530948	0.725378	1.13893	0.767244
82	SMOC2	0.278854	0.367955	0.539949	0.387288
83	MAP3K19	0.0881308	0.142666	0.250926	0.157083
84	GPR158	0.333675	0.432532	0.76843	0.504765
85	SPOCK1	0.220104	0.35826	0.723885	0.416531
86	GRM6	0.0371877	0.0682659	0.163468	0.083368
87	FAM84B	16.3457	22.216	35.3573	22.3302
88	ISL2	0.448139	0.662848	0.970365	0.620239
89	CD79A	0.188314	0.283731	0.437692	0.265609
90	TACR3	0.0762125	0.110589	0.169219	0.104237
91	MAST4	0.680424	0.936015	1.35556	0.937519
92	HNMT	0.995008	1.44525	2.17085	1.45609
93	MFSD2A	1.0767	1.61323	2.49745	1.57285
94	PEX5L	0.717482	0.982225	1.43994	0.963219
95	AC009549.1	0.0861303	0.155231	0.240193	0.13913
96	CRHBP	0.338871	0.826416	1.40552	0.664506
97	CNR1	2.67523	4.2251	5.97606	3.70777
98	ARHGAP36	0.221121	0.450627	0.713496	0.372642
99	FGF18	0.169036	0.31119	0.467739	0.284463
100	PLPPR1	1.38799	2.44787	3.48926	2.2661
101	LINC00643	1.77639	2.53117	3.56736	2.51872
102	MPP1	0.569378	0.935765	1.35088	0.912219
103	FOXD3-AS1	0.13645	0.306752	0.511681	0.291522
104	AC116565.2	1.23454	1.69337	2.48828	2.11601
105	DNM1P51	0.0311539	0.10426	0.171267	0.132744
106	AP000894.2	0.455863	0.750837	1.04957	0.959895
107	PCDHGA8	0.0949285	0.167785	0.273989	0.195342
108	DAW1	0.100421	0.285782	0.515455	0.340776
109	CXCL5	0.295354	1.01004	2.01051	1.41192
110	TRIM58	1.5236	2.27983	3.52926	2.73283
111	OLFM3	0.311759	0.437241	0.633405	0.50181
112	CHODL	0.59307	0.824556	1.17496	0.940045
113	MGAT4C	0.0168362	0.0284347	0.0463244	0.0308392
114	PCDHGB4	1.35371	2.40845	4.32219	2.90285
115	OR2W3	0.785425	1.28816	1.70025	1.30378
116	VMO1	0.600751	0.990348	1.31648	0.989441
117	C4orf32	0.0712085	0.109093	0.146481	0.109914
118	L3MBTL1	0.742912	1.62906	2.42544	1.58955
119	PRPH2	0.0632637	0.185157	0.261651	0.19071
120	FAM43A	2.37587	4.03356	5.05641	3.98866
121	SLC30A10	0.0455587	0.106894	0.171484	0.12282
122	FKBP9P1	0.0294689	0.192026	0.323295	0.223933
123	GREM2	0.0918788	0.202923	0.292873	0.223685
124	PCDHB8	0.104464	0.316044	0.49372	0.348518
125	AC022613.2	0.271177	0.424925	0.560484	0.446561
126	RASA4	0.0928311	0.0713948	0.17028	0.0263427
127	DUX4L50	0.754397	0.965574	1.71177	0.33506
128	KCNJ3	0.525825	0.663466	1.1543	0.241733
129	CHAC1	4.65713	4.98105	9.95459	2.99046
130	FAM66A	0.309359	0.305355	0.740877	0.0995344
131	POLR2J3	0.0808212	0.0840543	0.198898	0.0246552
132	AC108463.1	0.963335	2.54435	3.53211	1.33368
133	PCDHGB1	0.251687	0.41025	0.511011	0.283218
134	RUNX1	0.0521228	0.0984656	0.12683	0.0618718
135	ATE1-AS1	0.588434	0.979511	1.26559	0.640455
136	RHOJ	0.186378	0.40738	0.558644	0.214062
137	SPOCK3	0.371841	1.12292	1.60111	0.469688
138	SPX	0.283848	0.580864	0.94497	0.340426
139	GRIK2	0.300394	0.550993	0.867073	0.351922
140	SGCD	0.0289996	0.101404	0.166625	0.0482108
141	ZNF835	0.0134513	1.56966	3.07534	0.268963
142	SYT5	1.42756	2.38638	3.31878	1.59597
143	SEMA3D	0.248792	0.608801	1.04822	0.1846
144	PSPHP1	0.0420058	7.21071	14.7638	0.0351042
145	AC104692.2	0.0803377	2.95899	6.0655	1e-06
146	PCDHGA6	0.0473882	0.0768854	0.116829	0.0468434
147	PRRX1	0.0585505	0.142751	0.244594	0.066005
148	FRMPD2	0.0977948	0.164433	0.255526	0.044971
149	ZFHX4-AS1	0.59663	0.938005	1.2834	0.41745
150	ALPK2	0.201264	0.309607	0.442261	0.142629
151	CDKN1A	24.6103	37.7763	52.3182	19.6809
152	TSIX	0.00193201	0.01547	0.0257601	0.00109644
153	ADGRA1	0.234811	0.372556	0.497819	0.224721
154	SPP1	4.41113	8.86337	11.6594	3.95646
155	PCDH9	1.45471	2.46844	3.11366	1.24766
156	LANCL3	0.0849647	0.148506	0.194859	0.0659948
157	VWC2L	0.142766	0.381733	1.11439	0.212599
158	PTHLH	0.14276	0.254819	0.445687	0.181864
159	PCDHB15	1.68701	2.65286	4.14933	1.94064
160	PHLDA1	5.18934	7.06548	10.4868	5.61941
161	SST	7.69559	23.2382	60.1703	15.8907
162	LINC02200	0.867839	1.25504	2.10137	1.0663
163	NEFM	1.94812	4.77246	9.66875	3.29957
164	CYSLTR2	0.305403	0.626873	1.25438	0.43852
165	MAP3K5	0.243818	0.35359	0.573386	0.288719
166	ZNF385B	0.0795322	0.219401	0.756314	0.268034
167	TES	3.14873	3.95319	6.28854	3.81367
168	CPT1A	0.507813	0.688056	1.14618	0.642196
169	GNAT3	0.15006	0.302757	0.733927	0.259666
170	TNFRSF10A	0.683252	0.859395	1.64116	0.886505
171	PCDHGB5	0.101806	0.202203	0.707536	0.205348
172	NEFL	6.03835	11.218	31.0893	9.80839
173	CYTOR	1.20605	1.40579	2.45664	1.3749
174	AGMO	1e-06	0.0145719	0.106075	0.0108155
175	SCG2	0.707718	1.17265	2.18184	0.644291
176	ISL1	3.46148	4.61014	7.21782	3.14788
177	CEACAM21	3.21891	4.45785	7.67377	3.17083
178	AHR	0.695811	0.920673	1.40144	0.706194
179	SCN4B	0.409784	0.63846	1.13159	0.281623
180	AC004264.1	0.671947	1.03367	1.58239	0.601925
181	FOSL1	1.63335	2.5563	4.15504	1.48381
182	AC243960.1	0.964248	1.76119	3.14816	0.855095
183	LRP1B	0.460852	0.502479	0.936576	0.416538
184	LINC01535	0.00379098	0.102019	0.573418	0.00928818
185	AC005829.2	0.0207647	0.0891196	0.619793	0.0209847
186	AC117402.1	4.74024	4.81242	9.64628	3.66158
187	GREM1	0.298394	0.370972	0.838803	0.190262
188	ZNF528	1.58982	1.97232	4.11468	1.25315
189	PMAIP1	2.87342	3.87108	8.08061	2.09824
190	DNAH9	0.077597	0.00493478	0.185311	0.287023
191	HIST1H3C	8.02447	9.9491	126.183	250.698
192	DPP6	0.00527425	0.00614437	0.912907	2.10687
193	IRAK1	3.00826	2.21166	7.28877	12.2646
194	THNSL2	1.33658	1.00945	2.31852	3.80308
195	HIST1H1A	0.281053	0.236929	7.89438	29.694
196	TUBBP5	1e-06	0.0236289	0.157254	0.375366
197	SNORD114-20	0.649897	0.47019	5.25512	15.1343
198	HIST1H2BB	10.3357	10.2045	56.4512	132.285
199	SHISA6	0.0190786	0.0146841	0.282689	0.763536
200	C9orf64	0.0191075	0.0151489	0.164298	0.442137
201	AL157778.1	0.767085	1.47347	1.94376	4.46769
202	TPTEP1	0.00113674	0.011064	0.0271268	0.200964
203	VWDE	0.409192	0.100173	0.784113	0.740812
204	CD274	0.535916	0.328713	0.983132	0.707838
205	EDNRB	27.0326	20.5198	40.7593	33.1979
206	CHRNA4	0.506752	0.37955	0.760275	0.627178
207	ELF4	0.367928	0.261114	0.553921	0.492106
208	LINC02381	0.539606	0.258493	1.30242	1.03683
209	AC087633.2	0.141954	0.0602531	0.432642	0.344708
210	NIPAL4	0.112447	0.0721118	0.238316	0.197108
211	FEZF1	0.463121	0.504277	1.29727	0.800219
212	AGBL4	0.0601968	0.0641337	0.625494	0.303993
213	AL121821.1	1.1605	1.23544	3.25464	2.06354
214	MOXD1	3.91823	4.45981	7.99259	5.25192
215	LINC02315	0.548806	0.823181	3.05947	1.41832
216	ESAM	0.218011	0.277322	0.670368	0.377024
217	A2M	3.69956	4.29993	8.57899	5.69299
218	GVINP1	0.0495617	0.0609637	0.129689	0.0823485
219	MFAP5	0.158291	0.245374	0.65109	0.374218
220	THSD7B	1.26825	1.57892	2.79184	1.93062
221	NT5E	0.0860583	0.10661	0.189786	0.128774
222	COMTD1	0.549998	0.696746	1.07995	0.820911
223	PRND	0.097697	0.14982	0.303279	0.204921
224	ZNF829	0.479019	0.725433	1.75929	1.12154
225	CAV2	0.843764	0.964149	1.87949	1.32784
226	ALDH1A2	0.0753024	0.0917189	0.157327	0.122809
227	AC020928.1	0.141075	0.334762	1.16682	0.768458
228	AL354793.1	1.02693	1.24002	2.18853	1.71226
229	HOPX	0.118246	0.142512	0.302575	0.216952
230	PCDHGA11	0.232799	0.301278	0.990079	0.650685
231	GPR22	0.806912	0.950553	2.16901	1.5413
232	NMU	11.4205	9.34631	20.0794	14.069
233	PWP2	0.180105	0.0399857	0.853438	0.476804
234	ZNF454	0.920561	0.793089	1.9612	1.3727
235	LINC01206	0.0883222	0.0741368	0.227345	0.154561
236	EDN1	3.06791	2.88189	8.34142	5.4331
237	FOXE1	0.132241	0.105279	0.413089	0.24466
238	AC097478.1	0.427141	0.321317	1.40228	0.794997
239	ZBED6CL	0.123103	0.020687	0.710219	0.448131
240	C1orf61	0.530908	0.458921	1.14314	0.891743
241	GLRA2	0.304745	0.30632	0.690011	0.586329
242	CACNA2D3	0.211943	0.193876	0.567965	0.452119
243	C5orf63	0.00230661	0.00771632	0.073468	0.0474494
244	IAH1	1.01957	1.14235	2.29831	1.87967
245	MEG9	0.0993079	0.0527603	0.998463	0.629503
246	GAS7	0.00455541	0.0114093	3.37609	1.95771
247	QPCT	1.24885	1.33073	3.59191	2.68184
248	ADA2	1.90636	3.21145	4.15145	4.24657
249	LINC00939	1e-06	0.00160269	0.0714025	0.0623095
250	RTL1	0.20636	0.204557	1.38245	1.32174
251	LINC01291	1e-06	0.00248292	0.375389	0.343154
252	FAT2	0.0462067	0.0568021	0.111453	0.101202
253	MICA	1.48535	1.70925	5.10209	4.33454
254	RCN1P2	2.56802	2.949	6.41127	5.71041
255	PPP1R1C	0.141239	0.17654	0.563466	0.49746
256	DKK1	0.0383072	0.0785904	0.149627	0.149311
257	SGK2	0.0791002	0.118014	0.217719	0.22017
258	MRPL35	8.09683	10.4838	16.9678	16.2434
259	EBF2	0.229652	0.349474	0.672313	0.654783
260	COMT	0.645612	1.52018	3.13873	2.86092
261	ADCYAP1	1.29787	1.95606	2.94124	2.70932
262	MNS1	0.535828	0.910245	1.81792	1.50902
263	S100A3	0.681501	1.00805	1.83219	1.63804
264	AC026366.1	29.8173	25.5279	52.5084	58.0111
265	SLC25A43	0.369549	0.234209	0.846351	0.938849
266	PPP1R3C	1.23873	1.02478	2.26645	2.71022
267	FAM135B	0.0703075	0.00551969	0.218331	0.292758
268	AC106872.5	0.0413676	0.00801201	0.91673	1.12992
269	MEG3	0.380625	0.207816	4.00969	4.66357
270	TEK	0.867108	0.836778	2.31473	2.51213
271	KCNK1	0.268765	0.265158	0.865294	0.940995
272	HLA-C	16.695	13.3249	50.5516	53.7071
273	TSHZ3	0.0577756	0.0487442	0.800191	0.858478
274	C21orf33	0.00774651	0.0134642	1.00004	1.03404
275	PTPRT	0.00566938	0.00472526	2.4921	2.61407
276	MEG8	0.472649	0.227091	3.98447	3.85704
277	AL117190.1	0.197699	0.0930548	1.77221	1.78891
278	ANKRD35	0.244683	0.191762	0.612995	0.558431
279	SVIL-AS1	0.507796	0.410821	0.982239	0.999261
280	PTGR1	4.94603	3.44277	10.8705	10.4748
281	LINC00664	0.055859	0.0248566	0.170304	0.166382
282	AC244197.3	0.150236	0.217136	0.310058	0.369932
283	MTUS2	0.157792	0.221331	0.374146	0.440475
284	LHFPL1	0.46441	0.672721	2.02636	2.60141
285	XYLT1	0.0902548	0.80179	3.84452	5.21082
286	LINC01515	0.00737574	0.0117082	0.622188	0.923024
287	FAM19A5	0.0167172	0.017259	4.79603	7.8744
288	GSTM1	0.713819	0.981281	0.0946169	0.00367945
289	ZNF558	3.65793	6.04369	0.712079	0.0128445
290	H19	13.8037	19.3713	5.2234	5.92447
291	AC116407.1	1.33774	1.88189	0.475302	0.448449
292	TMEM110-MUSTN1	0.0890606	0.113938	0.0495037	0.0496575
293	MTRNR2L1	0.624503	0.918859	0.314389	0.376715
294	BGN	3.5559	5.34982	2.0974	2.34461
295	MGAM2	0.103149	0.21883	0.0667495	0.0558828
296	ATP1A4	0.0307148	0.0777732	0.00947457	0.0135121
297	PARD6G-AS1	1.12515	1.75688	0.836264	0.83866
298	PGM5P2	0.2954	0.58543	0.172741	0.170422
299	AC006254.1	0.139004	0.243018	0.10293	0.0820693
300	AC217777.1	0.242734	0.720334	0.124038	1e-06
301	OR2I1P	0.414105	0.723119	0.25236	0.140383
302	COX6CP1	15.9914	39.5948	4.20917	1.17038
303	KRT8P29	0.495972	0.747141	0.370583	0.341283
304	LINC01060	0.202041	0.416248	0.0331404	0.00288678
305	AC087164.2	0.214552	0.302793	0.15253	0.137802
306	ENTPD8	0.467976	0.476615	0.285155	0.210574
307	HLA-G	1.76913	2.0343	0.933083	0.224437
308	PCDHB16	0.836472	0.847598	0.551727	0.375335
309	IFITM2	12.544	13.6357	6.7677	3.40699
310	PRODH	1.57024	1.64785	0.9865	0.62894
311	COX20P1	3.31597	3.58225	1.39822	0.0982569
312	AL353622.1	0.976555	1.05324	0.472471	0.126892
313	SOHLH2	1.06677	0.966301	0.413507	0.306588
314	CCDC152	2.49467	2.14609	0.865165	0.150922
315	AL133216.2	0.0979481	0.0928497	0.052108	0.0335899
316	LINC01043	0.165661	0.155346	0.0721963	0.0433292
317	RPL10P9	11.9844	8.18734	5.21283	2.13117
318	DNAH6	0.616848	0.456509	0.287433	0.18998
319	AC090589.1	9.64896	6.76386	2.07124	0.221303
320	BX255923.2	0.116211	0.0865705	0.0433453	0.0156516
321	MICB	2.40336	1.88814	1.35312	0.556571
322	AC008013.1	0.473314	0.429478	0.344904	0.204582
323	AL353763.2	0.556927	0.501176	0.359721	0.18613
324	ALPPL2	0.065546	0.0524849	0.0401919	1e-06
325	WEE2-AS1	0.392666	0.285323	0.272733	0.104318
326	GPS2P1	0.972642	0.693687	0.64529	0.0196722
327	ACSM3	0.110267	0.0766159	0.0387041	0.0524367
328	AL049874.3	3.45221	2.31849	1.15426	1.67814
329	AL137786.1	0.162026	0.112643	0.0411532	0.0760506
330	ALG10B	3.1533	2.13176	0.801206	1.40363
331	LINC01422	0.351392	0.270509	0.16999	0.211369
332	RASD2	0.260591	0.165031	0.0903097	0.13621
333	ZNF717	2.46522	1.51245	0.638053	1.2755
334	AC097382.2	0.195667	0.148513	0.093904	0.133562
335	LSMEM2	0.732843	0.546248	0.359716	0.515296
336	GLDN	0.229404	0.157127	0.107993	0.12838
337	AC127496.5	0.325874	0.14623	0.0561144	0.0807301
338	FAM182A	0.162549	0.0930018	0.0591759	0.0579632
339	AF165147.1	0.091603	0.0455147	0.0329533	0.0269905
340	AC009108.3	0.388313	0.314956	0.173321	0.163513
341	CHMP1B2P	0.540015	0.272307	0.0234228	0.00275374
342	KATNAL2	3.30226	2.15336	1.24866	1.07513
343	ACCS	2.19993	1.24261	0.397237	0.451684
344	SLC2A14	0.345437	0.199577	0.0362613	0.0471422
345	SRGAP2B	0.610853	0.634126	0.297692	0.423905
346	PCDHGB6	5.31764	6.1197	2.41435	3.74667
347	FP565260.1	0.598012	0.710127	0.161348	0.353977
348	FP565260.6	0.840728	0.984471	0.143533	0.428517
349	KLHDC7A	0.233535	0.259334	0.077908	0.135918
350	SORD2P	0.471133	0.506654	0.239812	0.271967
351	AC032019.1	1.96276	2.53057	0.764487	1.22918
352	AL031282.2	1.11045	1.3291	0.524014	0.693958
353	ADAMTS14	0.196289	0.240098	0.0864794	0.112876
354	AL117339.5	0.174949	0.212083	0.0583093	0.0787907
355	SYNDIG1L	0.437377	0.5009	0.192725	0.255621
356	RBM43	0.75352	0.60226	0.226654	0.290728
357	LINC01456	1.67322	1.4517	0.587511	0.687932
358	AL161725.1	0.38631	0.309309	0.0574315	0.0940103
359	HSD17B7P2	0.816742	0.757303	0.265864	0.32851
360	AC060834.1	0.572814	0.52221	0.257548	0.316629
361	TMEM31	1.2106	1.10975	0.550342	0.696403
362	KLF2P1	1.03277	1.06098	0.0435099	0.700103
363	AC009948.5	0.190275	0.190852	0.0963751	0.14847
364	ZNF502	4.42572	4.18636	1.1473	3.08157
365	SH3GL1P2	0.7758	0.739786	0.371436	0.593599
366	AP000786.1	1.89349	1.57766	0.788733	1.20982
367	POTEF	1.73005	1.35688	0.138827	0.656316
368	AC011498.4	0.357963	0.302042	0.150385	0.213049
369	FAR2P1	0.834916	0.644408	0.0803273	0.435611
370	FAM182B	0.5576	0.519601	0.269793	0.39619
371	ZNF559-ZNF177	0.0885432	0.104086	0.0161578	0.183667
372	ZNF559	2.02839	2.3986	0.745105	3.36983
373	AL132800.1	1.22591	1.45263	0.62769	1.91824
374	HPSE2	0.0958799	0.0735478	0.0296861	0.568606
375	LINC00847	2.16813	1.90671	1.01813	4.50025
376	AC079298.3	0.277997	0.182711	0.102886	0.482918
377	IRX1	12.3923	14.1114	3.41026	9.52269
378	CRYZ	6.32683	8.17438	2.63617	5.68985
379	AC087783.2	7.49219	8.67859	3.7801	6.95652
380	C5orf38	0.855322	1.11446	0.149194	0.854071
381	ZXDA	1.14326	1.37	0.614342	1.18686
382	AC004221.1	0.786765	0.95779	0.353709	0.920326
383	BARX1	0.350876	0.44216	0.156707	0.414445
384	ADAMTS2	0.686551	0.754041	0.36303	0.729261
385	CTBP2P8	0.13848	0.169071	0.0340885	0.148259
386	GNAS-AS1	0.316604	0.287246	0.0960148	0.390677
387	LINC01980	1.87547	1.71193	0.546468	2.48969
388	AL589843.2	0.481859	0.475009	0.181318	0.510329
389	PIPSL	0.632302	0.682848	0.261482	0.72426
390	RPS28	6.34081	6.45826	3.1377	7.10462
391	RPS4XP22	10.1711	7.63852	2.55559	10.1316
392	CCDC194	0.224692	0.183921	0.0765023	0.208905
393	CDYL2	3.96302	3.4645	0.755822	3.98599
394	AL445309.1	0.203302	0.17363	0.0708841	0.210625
395	MYOM2	0.426318	0.266826	0.145402	0.567053
396	HLA-DPA1	0.30567	0.226151	0.119448	0.326866
397	LINC01902	0.070874	0.0548641	0.029306	0.0761503
398	AC009312.1	1.53292	1.1073	0.610678	1.68273
399	TSSK6	1.81726	1.41241	0.875343	2.02786
400	AL132655.2	1.56735	1.08803	0.548386	1.78789
401	MGMT	4.20581	2.72738	1.68947	4.41415
402	PPP1R3G	0.133127	0.0802259	0.0411514	0.132625
403	HLA-DPB1	7.66397	5.1985	3.50233	7.34694
404	AC004908.2	1.62854	1.21565	0.766889	1.66009
405	RBMXP2	1.06609	0.772572	0.487833	1.03854
406	HTR2C	4.89587	4.64564	1.72615	4.59289
407	AC008040.1	0.0801977	0.0772715	0.0231821	0.0707055
408	TNKS2-AS1	2.44639	2.10199	0.74544	1.76373
409	MED15P9	0.465299	0.365553	0.0446796	0.314326
410	RNASEL	0.871216	0.72313	0.316531	0.711844
411	AL359198.1	1.457	1.16572	0.615837	1.2017
412	PKDREJ	0.186945	0.145841	0.090171	0.15665
413	FPGT-TNNI3K	0.0644825	0.0420932	0.0183459	0.0512224
414	MAP3K15	0.905465	0.700691	0.444788	0.779336
415	AKR1E2	0.67666	0.466474	0.212235	0.541632
416	CLDN11	0.515764	0.366918	0.196515	0.42188
417	FRRS1	0.770764	0.522127	0.354094	0.678786
418	FAM66B	0.338396	0.194636	0.093205	0.283919
419	SPHKAP	0.0147544	0.00597097	1e-06	0.0122415
420	AC139769.1	17.4196	11.9603	8.35163	15.967
421	MMEL1	0.178712	0.0984232	0.01023	0.149309
422	TIPARP-AS1	0.915993	0.614086	0.281619	0.792784
423	DYNLRB2	0.566895	0.329866	0.123183	0.455306
424	AC103736.1	1.03127	0.745063	0.494925	0.908127
425	ZNF296	0.438528	0.326409	0.2085	0.320761
426	PTPRN2	16.4573	10.311	4.22401	10.1299
427	AC079145.1	1.12464	0.610238	0.214222	0.601501
428	GPR20	0.933242	0.562548	0.296494	0.592543
429	AC116535.1	0.474199	0.335174	0.223952	0.34877
430	AC005481.1	1.57516	0.771609	0.0933521	0.798141
431	PCSK9	1.04171	0.760935	0.347272	0.742563
432	RFTN2	10.042	7.57451	4.73887	7.77892
433	OSCAR	0.298081	0.212409	0.128758	0.221502
434	FAM238C	0.142675	0.0923096	0.0588216	0.115478
435	AC025164.2	0.233904	0.161798	0.115211	0.185761
436	ADAMTS7P1	0.209941	0.126574	0.0737382	0.147174
437	ASCL5	0.847405	0.548291	0.339328	0.611498
